# The epigenomic landscape of deep lineage divergence: The case of the European sea bass

**DOI:** 10.64898/2026.07.27.738391

**Authors:** Alessio Longo, Massimiliano Babbucci, Zexin Jiao, Serena Ferraresso, Rafaella Franch, Martina Bortoletti, Daniela Bertotto, Sara Faggion, Garth R. Ilsley, Vasileios Papadogiannis, Tereza Manousaki, Jon Kristoffersen, Costas S. Tsigenopoulos, Daniel J. Macqueen, Luca Bargelloni

## Abstract

**Background:** Understanding the role of non-coding genomic variation in speciation remains a major challenge in evolutionary biology. Here, we investigated whether regulatory elements contribute to this process between Atlantic and Mediterranean lineages of European sea bass (*Dicentrarchus labrax*), a well-characterized case-study near speciation where barriers to introgression exist in the presence of connectivity between diverging populations.

**Results:** We generated a novel, highly contiguous genome assembly, which was annotated at the epigenomic level using ATAC-seq and ChIP-seq with six embryonic developmental stages and five tissue types in adult fish, identifying thousands of promoters, enhancers, and open chromatin regions. Integrating this annotation with whole-genome sequence data from 65 individuals across three geographically distinct populations, we identified 57,505 outlier SNPs and 332 structural variants (SVs) showing elevated differentiation between Atlantic and East Mediterranean lineages. Outlier SVs affected key regulatory elements and coding genes, while outlier SNPs were enriched in regulatory elements, particularly enhancers active in adult tissues. Local genomic divergence correlated positively with regulatory element density, especially on chromosomes 1, 9, and 18, which are enriched in genes related to osmoregulation, immune response, and oxidative stress — processes relevant to adaptation across contrasting marine environments.

**Conclusions:** These findings support a major role for regulatory variation in driving deep lineage divergence through local adaptation.
