## Additional file 1 for "The epigenomic landscape of deep lineage divergence: The case of the European sea bass"

### Sheet: Table_S1
Table S1 Mean and median percentage of chromosome regions annotated as promoters, enhancers, and open chromatin
	Enhancer % coverage		Promoter % coverage		Open Chromatin % coverage
	Mean	Median	Mean	Median	Mean	Median
Tot genome	3.566	2.307	0.524	0.284	5.412	4.604
Chr 1	3.463	2.301	0.654	0.446	5.546	4.935
Chr 2	3.822	2.457	0.505	0.267	5.169	4.418
Chr 3	3.903	2.269	0.541	0.324	5.781	5.37
Chr 4	3.783	2.402	0.635	0.246	5.319	4.514
Chr 5	3.246	1.835	0.474	0.276	4.833	3.886
Chr 6	2.995	2.111	0.428	0.231	5.142	3.952
Chr 7	3.813	2.779	0.564	0.357	5.619	4.707
Chr 8	3.645	2.343	0.587	0.21	5.511	4.698
Chr 9	3.409	2.096	0.417	0.129	4.982	3.762
Chr 10	2.916	1.932	0.513	0.33	5.074	4.351
Chr 11	3.556	2.441	0.494	0.226	5.513	4.606
Chr 12	3.334	1.963	0.575	0.398	5.309	4.872
Chr 13	2.786	1.806	0.485	0.117	5.376	3.974
Chr 14	3.852	2.468	0.539	0.295	5.89	5.025
Chr 15	4.261	3.169	0.611	0.461	6.334	5.445
Chr 16	3	1.793	0.392	0.278	5.318	4.527
Chr 17	3.594	2.479	0.437	0.166	4.955	3.695
Chr 18	3.986	2.753	0.569	0.332	5.599	4.946
Chr 19	3.222	2.185	0.437	0.202	4.905	4.113
Chr 20	3.807	2.503	0.53	0.315	5.321	4.864
Chr 21	3.284	2.116	0.539	0.272	5.376	4.956
Chr 22	3.977	2.47	0.709	0.501	6.517	5.442
Chr 23	4.003	2.614	0.436	0.24	5.284	4.762
Chr 24	3.945	2.7	0.391	0.156	5.036	4.105

### Sheet: Table_S2
Tables S2 Contigency table showing outlier and background genes with respect to MitoCarta3.0
MitoCarta3.0 Contingency Table
	Outlier	Background	Marginal Row Totals
MitoCarta Gene	144	817	961
Tot Gene	2932	14656	17588
Marginal Column Totals	3076	15473	18549

### Sheet: Table_S3
Table S3 Spearman correlation between coverage of regulatory features and median Fst in 100kb windows
	Gene Count % coverage VS Median Fst		Enhancer % coverage VS Median Fst		Promoter % coverage VS Median Fst		Open Chromatin % coverage VS Median Fst
	ρ	P-value	ρ	P-value	ρ	P-value	ρ	P-value
Tot genome	0.052	1.796e-05	0.125	< 2.2e-16	0.132	< 2.2e-16	0.0429	0.0004403
Chr 1	-0.028	0.653	0.213	4.82	0.29523	9.477e-07	0.23169	0.000137
Chr 2	0.055	0.354	-0.004	0.943	0.053	0.38	-0.113	0.058
Chr 3	0.036	0.572	0.094	0.136	0.185	0.003	0.067	0.293
Chr 4	-0.016	0.77	0.156	0.004	0.038	0.479	-0.107	0.046
Chr 5	0.11	0.052	0.069	0.226	0.16	0.004	0.096	0.091
Chr 6	0.183	0.001	0.193	0.001	0.251	9.363e-06	0.164	0.004
Chr 7	0.141	0.016	0.184	0.002	0.227	8.815e-05	0.176	0.003
Chr 8	0.035	0.581	0.149	0.017	0.102	0.104	0.108	0.083
Chr 9	0.242	0.0002981	0.235	0.00045	0.223	0.00089	0.126	0.062
Chr 10	-0.036	0.563	0.057	0.37	0.01	0.87	-0.109	0.084
Chr 11	0.097	0.072	0.176	0.00099	0.142	0.008	0.115	0.033
Chr 12	0.115	0.076	0.084	0.198	0.152	0.018	0.13	0.045
Chr 13	0.054	0.33	0.066	0.236	0.078	0.16	-0.02	0.712
Chr 14	0.146	0.011	0.115	0.047	0.069	0.234	-0.044	0.452
Chr 15	-0.015	0.799	0.12	0.038	0.168	0.004	0.126	0.029
Chr 16	0.038	0.634	-0.158	0.047	-0.091	0.253	0.056	0.483
Chr 17	-0.037	0.653	0.0228	0.78	-0.105	0.195	-0.108	0.184
Chr 18	0.055	0.339	0.266	2.272e-06	0.319	1.034e-08	0.221	9.518e-05
Chr 19	0.054	0.292	0.145	0.005	0.095	0.065	-0.016	0.763
Chr 20	-0.065	0.226	-0.012	0.825	0.072	0.182	-0.113	0.035
Chr 21	-0.071	0.186	0.075	0.161	0.2	0.0001581	0.095	0.077
Chr 22	-2.592e-05	0.999	0.145	0.018	0.17	0.006	0.079	0.201
Chr 23	-0.000105	0.999	0.201	0.001306	0.044	0.485	0.036	0.574
Chr 24	0.037	0.591	0.15	0.029	0.024	0.729	-0.116	0.093
Bold values indicate ρ (and associated p-values) greater than 0.20

### Sheet: Table_S4
Table S4 Spearman correlation between SNP density and functional features coverage
	Gene Count % coverage VS SNP density		Enhancer % coverage VS SNP density		Promoter % coverage VS SNP density		Open Chromatin % coverage VS SNP density
	ρ	P-value	ρ	P-value	ρ	P-value	ρ	P-value
Tot genome	0.045	0.000252	0.018	0.143	-0.02	0.104	-0.022	0.065
Chr 1	0.16	0.009	-0.161	0.008	-0.187	0.002178	-0.212	0.0004943
Chr 2	-0.017	0.777	0.143	0.016	0.08	0.177	0.179	0.002
Chr 3	0.019	0.759	-0.125	0.047	-0.048	0.439	-0.126	0.046
Chr 4	0.154	0.004	0.202	0.00016	0.079	0.142	0.151	0.005
Chr 5	0.059	0.299	0.042	0.459	-0.095	0.095	-0.044	0.442
Chr 6	-0.026	0.65	0.128	0.025	0.058	0.311	0.036	0.529
Chr 7	-0.012	0.829	0.004	0.942	-0.085	0.147	-0.101	0.082
Chr 8	0.054	0.389	-0.015	0.812	-0.083	0.184	-0.1	0.111
Chr 9	-0.123	0.068	-0.04	0.556	-0.052	0.442	-0.098	0.145
Chr 10	0.075	0.232	0.09	0.153	0.029	0.646	0.09	0.153
Chr 11	-0.048	0.377	-0.006	0.906	-0.052	0.337	-0.098	0.068
Chr 12	0.035	0.595	0.024	0.712	0.008	0.897	-0.112	0.084
Chr 13	-0.098	0.076	0.002	0.972	-0.00094	0.987	-0.084	0.128
Chr 14	0.004	0.941	0.043	0.462	0.076	0.187	0.103	0.076
Chr 15	-0.036	0.531	-0.029	0.623	-0.042	0.469	-0.131	0.024
Chr 16	-0.015	0.855	0.06	0.451	0.006	0.936	-0.071	0.37
Chr 17	0.278	0.00049	0.269	0.00079	0.178	0.028	0.316	7.075e-05
Chr 18	0.107	0.06	-0.152	0.007	-0.164	0.003896	-0.158	0.006
Chr 19	0.119	0.021	-0.03	0.562	-0.00065	0.99	-0.018	0.726
Chr 20	0.164	0.002	0.111	0.037	0.067	0.211	0.05	0.347
Chr 21	0.133	0.013	0.047	0.383	-0.033	0.538	0.023	0.662
Chr 22	0.123	0.045	-0.041	0.505	0.081	0.192	0.102	0.098
Chr 23	0.036	0.568	-0.015	0.813	-0.023	0.72	0.083	0.186
Chr 24	0.045	0.515	0.046	0.507	0.101	0.143	0.058	0.398
Bold values indicate ρ (and associated p-values) greater than 0.20 or lower than -0.20

### Sheet: Table_S5
Table S5 Spearman correlation between SV and functional features coverage
	Gene Count % coverage VS SV coverage		Enhancer % coverage VS SV coverage		Promoter % coverage VS SV coverage		Open Chromatin % coverage VS SV coverage
	ρ	P-value	ρ	P-value	ρ	P-value	ρ	P-value
Tot genome	-0.088	4.192e-13	-0.196	< 2.2e-16	-0.143	< 2.2e-16	-0.178	< 2.2e-16
Chr 1	-0.03	0.631	-0.382	1e-10	-0.284	2.81e-06	-0.405	7e-12
Chr 2	-0.182	0.002	-0.131	0.028	-0.101	0.089	-0.084	0.156
Chr 3	-0.157	0.013	-0.253	4.997e-05	-0.274	1.049e-05	-0.416	6e-12
Chr 4	-0.068	0.204	-0.232	1.317e-05	-0.149	0.005	-0.131	0.015
Chr 5	-0.165	0.003	-0.123	0.03	-0.209	0.0001987	-0.182	0.001
Chr 6	-0.012	0.829	-0.073	0.203	-0.085	0.137	-0.094	0.102
Chr 7	-0.063	0.277	-0.177	0.002	-0.111	0.056	-0.25	1.384e-05
Chr 8	-0.136	0.03	-0.258	2.79e-05	-0.141	0.024	-0.162	0.009
Chr 9	-0.17	0.011	-0.203	0.002	-0.193	0.004	-0.237	0.0003788
Chr 10	-0.057	0.365	-0.191	0.002	-0.045	0.48	-0.05	0.43
Chr 11	-0.067	0.211	-0.197	0.000225	-0.135	0.012	-0.231	1.42
Chr 12	-0.135	0.038	-0.07	0.278	-0.155	0.016	-0.271	2.109e-05
Chr 13	-0.272	5.998e-07	-0.202	0.0002345	-0.184	0.0008203	-0.129	0.019
Chr 14	-0.118	0.041	-0.203	0.0004123	-0.019	0.742	-0.222	0.0001028
Chr 15	-0.174	0.003	-0.206	0.0003476	-0.206	0.000329	-0.247	1.555e-05
Chr 16	-0.023	0.768	-0.097	0.223	0.072	0.363	-0.219	0.005
Chr 17	-0.069	0.398	-0.177	0.029	-0.054	0.509	-0.025	0.764
Chr 18	-0.038	0.504	-0.236	2.918e-05	-0.175	0.002	-0.236	2.934
Chr 19	-0.073	0.157	-0.157	0.002	-0.129	0.012	-0.087	0.094
Chr 20	0.041	0.442	-0.312	2.5e-09	-0.136	0.011	-0.205	0.0001133
Chr 21	0.003	0.952	-0.144	0.007	-0.153	0.004	-0.078	0.144
Chr 22	0.025	0.688	-0.262	1.597e-05	-0.176	0.004	-0.218	0.0003523
Chr 23	-0.029	0.648	-0.126	0.044	-0.052	0.411	-0.008	0.894
Chr 24	-0.087	0.206	-0.165	0.016	-0.083	0.23	-0.033	0.633
Bold values indicate ρ (and associated p-values) greater than 0.20 or lower than -0.20

### Sheet: Table_S6
Table S6 Overall and chromosome-by-chromosome correlation analysis between local Fst and recombination rate
Median Fst VS Median Recombination Rate
	ρ	P-value
Tot genome	-0.26	< 2.2e-16
Chr 1	-0.488	2.693e-17
Chr 2	-0.438	1.223e-14
Chr 3	-0.388	1.825e-10
Chr 4	-0.203	0.0001365
Chr 5	-0.188	0.0008427
Chr 6	-0.139	0.01514
Chr 7	-0.274	1.902e-06
Chr 8	-0.228	0.0002262
Chr 9	-0.329	6.531e-07
Chr 10	-0.455	2.389e-14
Chr 11	-0.197	0.0002245
Chr 12	-0.421	1.095e-11
Chr 13	0.007	0.8992
Chr 14	-0.416	5.948e-14
Chr 15	-0.366	6.976e-11
Chr 16	-0.368	1.777e-06
Chr 17	-0.315	6.865e-05
Chr 18	-0.447	1.567e-16
Chr 19	-0.286	1.661e-08
Chr 20	0.114	0.03301
Chr 21	-0.181	0.0006753
Chr 22	-0.219	0.0003447
Chr 23	-0.331	7.645e-08
Chr 24	-0.421	1.679e-10

### Sheet: Table_S7
Table S7 Spearman correlation analysis of coverage by functional features and local recombination rates
	Gene Count % coverage VS Median Recombination Rate		Enhancer % coverage VS Median Recombination Rate		Promoter % coverage VS Median Recombination Rate		Open Chromatin % coverage VS Median Recombination Rate
	ρ	P-value	ρ	P-value	ρ	P-value	ρ	P-value
Tot genome	0.0238	0.05072	0.052	1.726e-05	-0.025	0.04	-0.015	0.234
Chr 1	0.079	0.197	-0.04	0.515	-0.111	0.072	-0.128	0.037
Chr 2	-0.013	0.829	0.141	0.018	0.062	0.295	0.211	0.00035
Chr 3	0.125	0.048	0.033	0.599	-0.056	0.375	-0.087	0.171
Chr 4	0.06973	0.195	0.265	5.701e-07	0.076	0.159	0.121	0.024
Chr 5	0.019	0.731	-0.031	0.586	-0.046	0.419	-0.051	0.369
Chr 6	-0.058	0.3165	-0.052	0.367	-0.06	0.299	-0.134	0.019
Chr 7	0.065	0.2644	0.021	0.721	-0.096	0.099	-0.051	0.384
Chr 8	-0.06	0.337	0.067	0.288	-0.053	0.4	-0.013	0.836
Chr 9	-0.074	0.274	0.047	0.485	0.08	0.238	0.024	0.724
Chr 10	0.101	0.11	0.157	0.012	0.094	0.135	0.139	0.027
Chr 11	-0.055	0.31	0.148	0.006	-0.009	0.864	-0.033	0.537
Chr 12	0.052	0.427	0.105	0.106	0.113	0.081	0.099	0.129
Chr 13	-0.041	0.463	0.054	0.331	0.001	0.981	-0.069	0.213
Chr 14	-0.039	0.504	0.051	0.377	0.03	0.604	0.131	0.024
Chr 15	-0.039	0.502	0.116	0.046	0.037	0.525	-0.036	0.534
Chr 16	-0.094	0.237	0.066	0.407	-0.006	0.941	0.072	0.364
Chr 17	0.259	0.001	0.318	6e-05	0.232	0.004	0.325	4e-05
Chr 18	-0.026	0.645	-0.201	0.0004	-0.141	0.013	-0.211	0.00019
Chr 19	0.123	0.017	0.066	0.202	-0.034	0.505	-0.066	0.2
Chr 20	0	0.997	0.097	0.071	-0.051	0.338	-0.059	0.273
Chr 21	0.07	0.188	0.092	0.085	0.05	0.349	0.036	0.507
Chr 22	0.029	0.639	-0.093	0.133	-0.07	0.257	0.041	0.503
Chr 23	-0.049	0.435	-0.05	0.428	-0.08	0.205	0.0004	0.995
Chr 24	0.066	0.339	0.143	0.037	0.056	0.415	0.073	0.292
Bold values indicate ρ (and associated p-values) greater than 0.20 or lower than -0.20
